# Fast and haplotype-aware assembly of high-fidelity reads based on MSR sketching: the Alice assembler

**DOI:** 10.1101/2025.09.29.679204

**Authors:** Roland Faure, Baptiste Hilaire, Jean-François Flot, Dominique Lavenier

## Abstract

**Background:** Long-read metagenomic assembly is becoming a critical bottleneck in microbiome analysis, as deep sequencing generates massive datasets that existing methods struggle to assemble while maintaining strain resolution.

**Results:** We present Alice, a lightweight long-read assembler that achieves orders-of-magnitude speedups through a new sequence sketching technique, MSR sketching, compatible with classical assembly methods. Alice assembles a 235 Gbp soil metagenome in 5 hours using only 84 GB RAM—a task that causes most competing methods to exhaust our computational resources (500 GB RAM and 7 days runtime). Across diverse benchmarks, Alice delivered strain-resolved assemblies an order of magnitude faster than state-of-the-art approaches, while producing the most complete assemblies in some cases.

**Conclusions:** MSR sketching overcomes computational barriers in metagenomic assembly, enabling fast, memory-efficient strain-resolved analysis of massive datasets. While Alice’s assemblies were more fragmented than with other assemblers, this approach establishes a promising paradigm for scalable metagenomic analysis.
