## Supplementary material for "Fast and haplotype-aware assembly of high-fidelity reads based on MSR sketching: the Alice assembler": in the supplementary data set: Duplication_ratio.tsv

Assemblies	flye	flye_hs	hifiasm_ctg	hifiasm_utg	metamdbg	metamdbg_hs	alice	myloasm
Akkermansia_muciniphila	1.000	1.006	1.550	8.017	1.000	1.010	1.016	1.004
Bacteroides_fragilis	1.001	1.020	11.872	44.643	1.000	1.018	1.109	1.007
Bifidobacterium_adolescentis	1.003	1.014	2.265	13.508	1.000	1.008	1.177	1.031
Candida_albican	1.123	1.034	1.158	1.310	1.034	1.032	1.150	1.043
Clostridioides_difficile	1.000	1.014	1.289	5.108	1.000	1.016	1.024	1.000
Clostridium_perfringens	-	-	-	-	-	-	-	-
Enterococcus_faecalis	-	-	-	-	-	-	-	-
Escherichia_coli_B1109	1.028	1.345	1.716	6.429	1.005	1.230	1.167	1.021
Escherichia_coli_B3008	1.018	1.341	1.507	5.795	1.011	1.386	1.042	1.000
Escherichia_coli_B766	1.003	1.132	1.476	4.931	1.004	1.081	1.035	1.003
Escherichia_coli_JM109	1.055	1.383	1.617	5.975	1.043	1.193	1.119	1.000
Escherichia_coli_b2207	1.023	1.250	1.783	4.968	1.000	1.173	1.924	1.040
Faecalibacterium_prausnitzii	1.000	1.023	20.972	43.854	1.000	1.025	1.009	1.008
Fusobacterium_nucleatum	1.000	1.014	4.409	25.810	1.007	1.007	1.026	1.005
Lactobacillus_fermentum	1.000	1.004	1.347	6.087	1.007	1.010	1.019	1.031
Methanobrevibacter_smithii	1.002	1.002	1.002	1.087	1.002	1.002	1.007	1.002
Prevotella_corporis	1.000	1.007	8.068	38.336	1.007	1.017	1.048	1.003
Roseburia_hominis	1.000	1.011	2.352	24.520	1.000	1.009	1.005	1.000
Saccharomyces_cerevisiae	1.133	1.032	1.242	1.390	1.023	1.021	1.242	1.038
Salmonella_enterica	1.000	1.000	1.000	1.000	1.000	1.000	1.002	1.001
Veillonella_rogosae	1.000	1.031	41.841	67.830	1.001	1.025	1.038	1.002
