## Supplementary material for "Fast and haplotype-aware assembly of high-fidelity reads based on MSR sketching: the Alice assembler": in the supplementary data set: Genome_fraction.tsv

Assemblies	flye	flye_hs	hifiasm_ctg	hifiasm_utg	metamdbg	metamdbg_hs	alice	myloasm
Akkermansia_muciniphila	100.000	100.000	100.000	100.000	99.984	99.984	100.000	100.000
Bacteroides_fragilis	99.978	99.984	100.000	100.000	99.985	99.924	100.000	99.995
Bifidobacterium_adolescentis	99.730	99.982	98.800	100.000	99.999	99.729	100.000	99.730
Candida_albican	69.818	75.887	72.479	82.072	85.307	85.283	60.064	79.118
Clostridioides_difficile	100.000	100.000	99.180	100.000	100.000	100.000	100.000	99.995
Clostridium_perfringens	-	-	-	-	-	-	-	-
Enterococcus_faecalis	-	-	-	-	-	-	-	-
Escherichia_coli_B1109	54.423	81.812	98.142	99.430	78.408	78.377	99.824	99.549
Escherichia_coli_B3008	79.641	94.851	100.000	99.914	36.411	96.023	100.000	99.988
Escherichia_coli_B766	84.557	93.540	94.981	97.396	95.647	93.452	95.659	95.641
Escherichia_coli_JM109	62.760	80.045	98.567	100.000	38.211	74.198	99.619	62.023
Escherichia_coli_b2207	44.485	72.716	98.473	99.511	37.335	69.273	96.932	100.000
Faecalibacterium_prausnitzii	100.000	100.000	100.000	100.000	100.000	100.000	100.000	100.000
Fusobacterium_nucleatum	99.981	99.999	100.000	100.000	99.981	99.981	100.000	99.981
Lactobacillus_fermentum	100.000	100.000	100.000	100.000	100.000	100.000	100.000	100.000
Methanobrevibacter_smithii	100.000	100.000	98.470	100.000	99.986	100.000	99.588	100.000
Prevotella_corporis	99.595	99.568	99.770	99.874	99.567	99.268	99.435	99.584
Roseburia_hominis	100.000	100.000	99.567	100.000	100.000	100.000	100.000	100.000
Saccharomyces_cerevisiae	70.342	79.807	73.088	83.654	88.766	88.807	58.037	79.981
Salmonella_enterica	2.256	2.282	11.928	11.928	24.175	24.175	6.725	9.748
Veillonella_rogosae	100.000	100.000	100.000	100.000	99.995	99.995	100.000	100.000
