## Supplementary material for "Fast and haplotype-aware assembly of high-fidelity reads based on MSR sketching: the Alice assembler": in the supplementary data set: Largest_alignment.tsv

Assemblies	flye	flye_hs	hifiasm_ctg	hifiasm_utg	metamdbg	metamdbg_hs	alice	myloasm
Akkermansia_muciniphila	2445256	1070000	2216328	114936	1555232	687906	2782184	2054535
Bacteroides_fragilis	4791907	596000	1642046	42493	2374106	686000	1252778	2935808
Bifidobacterium_adolescentis	1555341	914086	876955	53249	1463081	728731	1555381	1555345
Candida_albican	211158	228555	313769	313769	309875	309875	107358	313819
Clostridioides_difficile	3843092	534000	3176326	275991	2288007	672000	2541863	3994840
Clostridium_perfringens	-	-	-	-	-	-	-	-
Enterococcus_faecalis	-	-	-	-	-	-	-	-
Escherichia_coli_B1109	191073	111853	443489	164891	813210	111180	660944	1414042
Escherichia_coli_B3008	271048	201114	1609316	223117	1146981	456000	2056900	3781227
Escherichia_coli_B766	756488	194797	956949	199519	956948	336028	956960	956952
Escherichia_coli_JM109	176058	186237	334627	173868	329267	136000	617915	1126092
Escherichia_coli_b2207	282043	124028	612532	273906	356148	108000	265993	3976120
Faecalibacterium_prausnitzii	1910725	418000	137065	54328	1998480	224554	2054339	2717995
Fusobacterium_nucleatum	2149983	468000	2008327	28072	1261753	912000	1855433	2143949
Lactobacillus_fermentum	1724395	1034196	1610011	500548	1738210	698000	1729921	1744430
Methanobrevibacter_smithii	687482	687482	844916	859091	1199017	1199017	397558	1149511
Prevotella_corporis	1441728	506814	2101277	30866	1575729	462000	1433461	2443282
Roseburia_hominis	2824858	480000	2300809	39066	2698650	564000	3100081	2558170
Saccharomyces_cerevisiae	242066	244357	301476	301476	492727	492727	113790	523004
Salmonella_enterica	26913	26913	57154	57154	42763	42763	19400	35776
Veillonella_rogosae	1836728	482000	43243	43243	1846651	430000	1381817	2040573
