## Supplementary material for "Fast and haplotype-aware assembly of high-fidelity reads based on MSR sketching: the Alice assembler": in the supplementary data set: Largest_contig.tsv

Assemblies	flye	flye_hs	hifiasm_ctg	hifiasm_utg	metamdbg	metamdbg_hs	alice	myloasm
Akkermansia_muciniphila	2851619	1070000	2816608	114936	2851607	866000	2851829	2851631
Bacteroides_fragilis	4792563	596000	1642165	107269	5167051	686000	1252778	5167344
Bifidobacterium_adolescentis	2028355	942000	1984405	53249	2028350	896000	1703075	2028364
Candida_albican	246302	301397	515425	515425	554230	554230	108586	637597
Clostridioides_difficile	4209242	665242	4174704	275991	4209231	672000	2728404	4209228
Clostridium_perfringens	-	-	-	-	-	-	-	-
Enterococcus_faecalis	-	-	-	-	-	-	-	-
Escherichia_coli_B1109	191073	111853	443489	164891	4513184	111180	660947	5419298
Escherichia_coli_B3008	2106937	201119	2829712	223117	4513184	456000	2589009	5419298
Escherichia_coli_B766	2106937	194797	4854430	209869	4898347	336028	2489142	4899041
Escherichia_coli_JM109	2106937	191562	334627	209869	4513184	136000	617915	1126092
Escherichia_coli_b2207	2106937	124034	612532	273906	4513184	108000	265993	5064053
Faecalibacterium_prausnitzii	2913944	418000	137065	54328	2913928	244000	2919500	2913980
Fusobacterium_nucleatum	2448194	468000	2008327	28072	2448204	912000	2454082	2448216
Lactobacillus_fermentum	1905352	1189352	1917061	500548	1919417	698000	1910802	1905343
Methanobrevibacter_smithii	1857070	1857070	1827979	1856329	1809757	1857131	446568	1856337
Prevotella_corporis	2503272	506814	2101277	54268	2502218	462000	2034086	2503311
Roseburia_hominis	3463278	480000	3430362	39066	3463274	564000	3468557	3463314
Saccharomyces_cerevisiae	242066	374222	307255	301810	562777	562777	113920	872619
Salmonella_enterica	26913	26913	57154	57154	42763	42763	19400	35776
Veillonella_rogosae	2158042	482000	76956	76956	2157275	430000	2157930	2158058
not_aligned	9599	9599	-	-	4201	2027	-	15106
