## Supplementary material for "Fast and haplotype-aware assembly of high-fidelity reads based on MSR sketching: the Alice assembler": in the supplementary data set: LGA50.tsv

Assemblies	flye	flye_hs	hifiasm_ctg	hifiasm_utg	metamdbg	metamdbg_hs	alice	myloasm
Akkermansia_muciniphila	1	2	1	35	1	3	1	1
Bacteroides_fragilis	1	8	3	88	2	8	3	1
Bifidobacterium_adolescentis	1	2	2	33	1	2	1	1
Candida_albican	108	83	65	55	53	53	242	49
Clostridioides_difficile	1	6	1	19	1	7	1	1
Clostridium_perfringens	-	-	-	-	-	-	-	-
Enterococcus_faecalis	-	-	-	-	-	-	-	-
Escherichia_coli_B1109	70	64	12	37	4	67	5	2
Escherichia_coli_B3008	20	34	2	23	-	18	2	1
Escherichia_coli_B766	7	44	5	27	5	43	6	4
Escherichia_coli_JM109	48	72	11	31	-	71	6	3
Escherichia_coli_b2207	-	79	7	23	-	87	21	1
Faecalibacterium_prausnitzii	1	6	52	53	1	8	1	1
Fusobacterium_nucleatum	1	3	1	51	1	2	1	1
Lactobacillus_fermentum	1	1	1	8	1	2	1	1
Methanobrevibacter_smithii	2	2	2	2	1	1	3	1
Prevotella_corporis	2	3	1	52	1	5	2	1
Roseburia_hominis	1	5	1	67	1	4	1	1
Saccharomyces_cerevisiae	99	67	53	48	30	29	239	32
Salmonella_enterica	-	-	-	-	-	-	-	-
Veillonella_rogosae	1	4	40	34	1	4	1	1
