## Supplementary material for "Fast and haplotype-aware assembly of high-fidelity reads based on MSR sketching: the Alice assembler": in the supplementary data set: Misassembled_contigs_length.tsv

Assemblies	flye	flye_hs	hifiasm_ctg	hifiasm_utg	metamdbg	metamdbg_hs	alice	myloasm
Akkermansia_muciniphila	2851619	136000	2825837	206453	2851607	866000	2851829	2862439
Bacteroides_fragilis	13413	29860	632150	3163868	5167051	9363	187689	5205429
Bifidobacterium_adolescentis	2089649	1003294	2080377	748095	2089626	1105271	1780320	2148653
Candida_albican	3213606	4285490	5999110	7419420	7754641	7828017	1199747	6760612
Clostridioides_difficile	4209242	669242	4181963	154479	4209231	349999	2728404	4209228
Clostridium_perfringens	-	-	-	-	-	-	-	-
Enterococcus_faecalis	-	-	-	-	-	-	-	-
Escherichia_coli_B1109	110007	248612	504939	414901	4623174	184012	448893	2780300
Escherichia_coli_B3008	150130	43687	2829712	78930	0	321094	2601201	5419298
Escherichia_coli_B766	4422748	513910	5401774	3882679	4985217	561706	4623245	4979194
Escherichia_coli_JM109	209483	287094	329835	216366	231133	62952	398555	231548
Escherichia_coli_b2207	433256	157261	297407	452628	122292	28849	102258	5186349
Faecalibacterium_prausnitzii	2913944	190000	367146	669223	2913928	244000	2919500	2932359
Fusobacterium_nucleatum	2448194	258000	299796	962469	2448204	376005	2466790	2459988
Lactobacillus_fermentum	1905352	1189352	1946191	521977	1919417	299417	1930379	1964682
Methanobrevibacter_smithii	1857070	1857070	1827979	1856329	1809757	1857131	838342	1856337
Prevotella_corporis	2934921	491124	653765	2819131	2953432	585195	2553662	2942535
Roseburia_hominis	3463278	122000	3430362	481966	3463274	504000	3468557	3463314
Saccharomyces_cerevisiae	1605468	2398027	3691738	4481584	5095061	5078187	625191	5141268
Salmonella_enterica	0	0	74617	74617	7183	7183	0	27494
Veillonella_rogosae	2158042	166000	658610	1176442	2157275	266000	2167475	2158058
