## Supplementary material for "Fast and haplotype-aware assembly of high-fidelity reads based on MSR sketching: the Alice assembler": in the supplementary data set: NGA50.tsv

Assemblies	flye	flye_hs	hifiasm_ctg	hifiasm_utg	metamdbg	metamdbg_hs	alice	myloasm
Akkermansia_muciniphila	2445256	652000	2216328	28800	1555232	512000	2782184	2054535
Bacteroides_fragilis	4791907	248000	533065	28210	1936333	155995	951319	2935808
Bifidobacterium_adolescentis	1555341	502000	634436	28794	1463081	564000	1555381	1555345
Candida_albican	29780	44621	54517	61743	61961	64355	14176	66858
Clostridioides_difficile	3843092	232000	3176326	73937	2288007	192000	2541863	3994840
Clostridium_perfringens	-	-	-	-	-	-	-	-
Enterococcus_faecalis	-	-	-	-	-	-	-	-
Escherichia_coli_B1109	9320	21922	131521	43130	459506	19996	468495	1223373
Escherichia_coli_B3008	56679	43729	956225	64495	-	61021	1632826	3781227
Escherichia_coli_B766	222256	32001	358876	61354	358876	30000	334592	389041
Escherichia_coli_JM109	21339	17998	142501	51505	-	17340	321147	535908
Escherichia_coli_b2207	-	17988	217303	82246	-	16000	87395	3976120
Faecalibacterium_prausnitzii	1910725	156000	19562	25052	1998480	152000	2054339	2717995
Fusobacterium_nucleatum	2149983	346000	2008327	23369	1261753	692000	1855433	2143949
Lactobacillus_fermentum	1724395	1034196	1610011	39148	1738210	588000	1729921	1744430
Methanobrevibacter_smithii	512289	512289	414404	414404	1199017	1199017	229260	1149511
Prevotella_corporis	1061544	476000	2101277	27715	1575729	194703	600483	2443282
Roseburia_hominis	2824858	376000	2300809	24740	2698650	338000	3100081	2558170
Saccharomyces_cerevisiae	36146	52693	74296	84304	123121	125829	16011	111754
Salmonella_enterica	-	-	-	-	-	-	-	-
Veillonella_rogosae	1836728	198039	25286	29862	1846651	166000	1381817	2040573
