## Supplementary material for "Fast and haplotype-aware assembly of high-fidelity reads based on MSR sketching: the Alice assembler": in the supplementary data set: num_contigs.tsv

Assemblies	flye	flye_hs	hifiasm_ctg	hifiasm_utg	metamdbg	metamdbg_hs	alice	myloasm
Akkermansia_muciniphila	1	24	139	1523	1	38	5	2
Bacteroides_fragilis	6	126	4084	13050	1	136	55	2
Bifidobacterium_adolescentis	2	27	203	1794	2	14	25	4
Candida_albican	275	227	165	242	189	186	476	121
Clostridioides_difficile	1	86	120	1312	1	94	11	1
Clostridium_perfringens	-	-	-	-	-	-	-	-
Enterococcus_faecalis	-	-	-	-	-	-	-	-
Escherichia_coli_B1109	134	510	411	1651	15	397	66	6
Escherichia_coli_B3008	111	381	208	1432	5	311	21	1
Escherichia_coli_B766	19	305	193	1306	4	295	20	4
Escherichia_coli_JM109	144	536	362	1428	15	377	70	4
Escherichia_coli_b2207	71	466	381	1067	15	361	246	4
Faecalibacterium_prausnitzii	1	88	5615	10614	1	91	3	3
Fusobacterium_nucleatum	1	45	983	4908	2	26	6	2
Lactobacillus_fermentum	2	10	69	736	1	10	3	3
Methanobrevibacter_smithii	1	1	1	11	2	1	8	1
Prevotella_corporis	3	38	1595	6290	3	68	16	3
Roseburia_hominis	1	55	439	5833	1	42	2	1
Saccharomyces_cerevisiae	274	234	173	245	147	172	460	93
Salmonella_enterica	7	8	16	16	96	96	24	25
Veillonella_rogosae	1	71	5123	7490	2	64	9	2
not_aligned	4	7	-	-	1	2	-	2
