## Supplementary material for "Fast and haplotype-aware assembly of high-fidelity reads based on MSR sketching: the Alice assembler": in the supplementary data set: num_indels_per_100_kbp.tsv

Assemblies	flye	flye_hs	hifiasm_ctg	hifiasm_utg	metamdbg	metamdbg_hs	alice	myloasm
Akkermansia_muciniphila	3.65	3.83	3.60	3.02	4.49	5.32	9.94	3.98
Bacteroides_fragilis	4.16	5.43	1.97	3.85	3.89	5.25	24.12	5.23
Bifidobacterium_adolescentis	2.30	3.73	3.96	2.48	2.68	2.62	16.23	3.82
Candida_albican	100.44	95.77	148.43	154.06	89.98	90.08	128.42	111.38
Clostridioides_difficile	3.35	4.08	3.33	2.18	3.54	4.35	7.75	3.11
Clostridium_perfringens	-	-	-	-	-	-	-	-
Enterococcus_faecalis	-	-	-	-	-	-	-	-
Escherichia_coli_B1109	7.74	11.00	1.15	1.20	5.57	15.75	19.84	2.95
Escherichia_coli_B3008	5.60	9.24	2.07	1.63	3.78	8.32	15.59	1.81
Escherichia_coli_B766	8.88	4.04	2.67	2.54	2.81	3.76	12.03	2.91
Escherichia_coli_JM109	5.62	14.46	1.90	2.20	6.05	18.56	19.87	3.95
Escherichia_coli_b2207	14.06	23.19	6.47	5.69	22.67	25.36	20.63	10.84
Faecalibacterium_prausnitzii	1.27	2.92	1.09	1.26	1.41	3.05	20.44	4.02
Fusobacterium_nucleatum	1.14	2.38	0.76	1.26	1.30	1.75	17.11	2.36
Lactobacillus_fermentum	1.00	1.62	1.25	1.09	1.09	1.25	2.73	1.22
Methanobrevibacter_smithii	1.51	1.51	2.41	2.38	1.13	1.24	23.52	1.83
Prevotella_corporis	16.80	17.73	14.76	17.60	17.00	18.59	33.40	17.98
Roseburia_hominis	2.28	4.80	2.32	1.97	2.43	3.29	18.36	3.29
Saccharomyces_cerevisiae	86.69	77.77	145.49	148.35	76.66	76.98	130.21	89.72
Salmonella_enterica	34.45	33.13	129.97	129.97	46.05	46.05	65.17	162.32
Veillonella_rogosae	0.88	3.28	0.95	1.03	1.44	3.71	16.34	4.30
