## Supplementary material for "Fast and haplotype-aware assembly of high-fidelity reads based on MSR sketching: the Alice assembler": in the supplementary data set: num_misassemblies.tsv

Assemblies	flye	flye_hs	hifiasm_ctg	hifiasm_utg	metamdbg	metamdbg_hs	alice	myloasm
Akkermansia_muciniphila	1	1	2	11	1	1	1	2
Bacteroides_fragilis	2	7	59	260	5	3	23	7
Bifidobacterium_adolescentis	3	2	9	38	3	3	4	5
Candida_albican	68	71	86	114	91	93	48	69
Clostridioides_difficile	1	5	2	3	1	4	1	1
Clostridium_perfringens	-	-	-	-	-	-	-	-
Enterococcus_faecalis	-	-	-	-	-	-	-	-
Escherichia_coli_B1109	1	12	6	20	8	4	2	3
Escherichia_coli_B3008	1	3	3	5	0	6	3	3
Escherichia_coli_B766	24	20	59	210	28	14	30	28
Escherichia_coli_JM109	1	10	2	7	1	2	3	1
Escherichia_coli_b2207	3	10	4	9	1	2	3	3
Faecalibacterium_prausnitzii	1	1	24	40	1	1	1	2
Fusobacterium_nucleatum	3	5	38	86	3	3	4	4
Lactobacillus_fermentum	1	1	5	32	1	1	2	4
Methanobrevibacter_smithii	5	5	5	5	5	5	6	5
Prevotella_corporis	3	3	57	207	7	3	14	4
Roseburia_hominis	1	1	1	27	1	1	1	1
Saccharomyces_cerevisiae	51	49	66	89	59	59	30	55
Salmonella_enterica	0	0	2	2	1	1	0	1
Veillonella_rogosae	1	1	35	54	1	1	2	1
