## Supplementary material for "Fast and haplotype-aware assembly of high-fidelity reads based on MSR sketching: the Alice assembler": in the supplementary data set: num_mismatches_per_100_kbp.tsv

Assemblies	flye	flye_hs	hifiasm_ctg	hifiasm_utg	metamdbg	metamdbg_hs	alice	myloasm
Akkermansia_muciniphila	6.10	11.88	4.16	5.13	6.59	7.12	7.01	6.08
Bacteroides_fragilis	6.73	35.24	4.97	6.31	9.89	35.12	37.68	6.86
Bifidobacterium_adolescentis	7.18	10.29	12.21	7.03	8.57	7.19	6.95	10.01
Candida_albican	280.67	306.46	307.95	327.74	305.21	307.04	289.46	296.24
Clostridioides_difficile	1.28	5.83	1.12	1.34	1.40	5.82	5.89	0.88
Clostridium_perfringens	-	-	-	-	-	-	-	-
Enterococcus_faecalis	-	-	-	-	-	-	-	-
Escherichia_coli_B1109	26.03	29.19	11.37	12.33	76.41	30.07	20.01	41.34
Escherichia_coli_B3008	45.76	21.84	0.66	4.86	31.28	7.23	4.39	15.30
Escherichia_coli_B766	325.07	23.80	7.05	7.06	10.31	18.69	14.48	7.43
Escherichia_coli_JM109	22.07	28.17	1.69	6.90	27.28	47.59	3.47	3.95
Escherichia_coli_b2207	45.21	45.02	9.17	8.29	19.75	19.24	11.70	12.33
Faecalibacterium_prausnitzii	0.31	0.34	0.22	0.26	0.31	0.33	0.58	11.37
Fusobacterium_nucleatum	0.33	1.69	0.69	0.88	0.32	1.66	1.91	2.07
Lactobacillus_fermentum	17.89	17.82	17.70	15.02	17.77	17.71	17.72	17.36
Methanobrevibacter_smithii	0.27	0.27	0.38	0.45	0.27	0.27	4.74	0.27
Prevotella_corporis	12.37	12.28	16.47	12.03	12.29	12.41	13.87	12.34
Roseburia_hominis	0.98	2.46	1.25	1.18	0.98	1.23	1.26	0.98
Saccharomyces_cerevisiae	168.49	154.70	203.29	206.32	160.49	157.67	164.63	155.68
Salmonella_enterica	0.00	7.36	4.23	4.23	1.39	1.39	2.18	77.93
Veillonella_rogosae	1.53	1.48	1.47	1.39	1.53	1.67	2.99	1.53
