## Supplementary material for "Fast and haplotype-aware assembly of high-fidelity reads based on MSR sketching: the Alice assembler": in the supplementary data set: num_Ns_per_100_kbp.tsv

Assemblies	flye	flye_hs	hifiasm_ctg	hifiasm_utg	metamdbg	metamdbg_hs	alice	myloasm
Akkermansia_muciniphila	0.00	0.00	0.00	0.00	0.00	0.00	0.00	0.00
Bacteroides_fragilis	0.00	0.00	0.00	0.00	0.00	0.00	28.36	0.00
Bifidobacterium_adolescentis	0.00	0.00	0.00	0.00	0.00	0.00	0.00	0.00
Candida_albican	0.00	0.00	0.00	0.00	0.00	0.00	103.65	0.00
Clostridioides_difficile	0.00	0.00	0.00	0.00	0.00	0.00	0.00	0.00
Clostridium_perfringens	-	-	-	-	-	-	-	-
Enterococcus_faecalis	-	-	-	-	-	-	-	-
Escherichia_coli_B1109	0.00	0.00	0.00	0.00	0.00	0.00	16.22	0.00
Escherichia_coli_B3008	0.00	0.00	0.00	0.00	0.00	0.00	6.66	0.00
Escherichia_coli_B766	0.00	0.00	0.00	0.00	0.00	0.00	36.97	0.00
Escherichia_coli_JM109	0.00	0.00	0.00	0.00	0.00	0.00	22.64	0.00
Escherichia_coli_b2207	0.00	0.00	0.00	0.00	0.00	0.00	0.00	0.00
Faecalibacterium_prausnitzii	0.00	0.00	0.00	0.00	0.00	0.00	0.00	0.00
Fusobacterium_nucleatum	0.00	0.00	0.00	0.00	0.00	0.00	0.00	0.00
Lactobacillus_fermentum	0.00	0.00	0.00	0.00	0.00	0.00	0.00	0.00
Methanobrevibacter_smithii	0.00	0.00	0.00	0.00	0.00	0.00	77.87	0.00
Prevotella_corporis	0.00	0.00	0.00	0.00	0.00	0.00	27.53	0.00
Roseburia_hominis	0.00	0.00	0.00	0.00	0.00	0.00	0.00	0.00
Saccharomyces_cerevisiae	0.00	0.00	0.00	0.00	0.00	0.00	151.82	0.00
Salmonella_enterica	0.00	0.00	0.00	0.00	0.00	0.00	0.00	0.00
Veillonella_rogosae	0.00	0.00	0.00	0.00	0.00	0.00	0.00	0.00
