## Supplementary material for "Fast and haplotype-aware assembly of high-fidelity reads based on MSR sketching: the Alice assembler": in the supplementary data set: Total_aligned_length.tsv

Assemblies	flye	flye_hs	hifiasm_ctg	hifiasm_utg	metamdbg	metamdbg_hs	alice	myloasm
Akkermansia_muciniphila	2851619	2869475	4419891	22861509	2851138	2878340	2897297	2862439
Bacteroides_fragilis	5171511	5269220	61341003	230668397	5166270	5256809	5730452	5204932
Bifidobacterium_adolescentis	2089649	2119066	4676024	28227542	2089626	2099625	2458706	2148653
Candida_albican	9850690	9853617	10539728	13507460	11082033	11054109	8679312	10367523
Clostridioides_difficile	4209242	4268862	5381005	21498621	4209231	4274991	4310536	4209013
Clostridium_perfringens	-	-	-	-	-	-	-	-
Enterococcus_faecalis	-	-	-	-	-	-	-	-
Escherichia_coli_B1109	2727656	5365318	8209082	31164241	3842440	4698737	5681261	4955889
Escherichia_coli_B3008	3842163	6029509	7141227	27442067	1745383	6309048	4940584	4739191
Escherichia_coli_B766	4403312	5495278	7277016	24927101	4985593	5244497	5136884	4978667
Escherichia_coli_JM109	3130355	5233401	7535383	28255098	1883962	4185847	5273355	2933311
Escherichia_coli_b2207	2382056	4756059	9189508	25873235	1954372	4251254	9758765	5443458
Faecalibacterium_prausnitzii	2913944	2979942	61110133	127785657	2913928	2987954	2940953	2937925
Fusobacterium_nucleatum	2447727	2482181	10792849	63188564	2464295	2463716	2512476	2459513
Lactobacillus_fermentum	1905732	1913744	2565662	11598588	1919165	1925168	1941320	1964682
Methanobrevibacter_smithii	1857055	1857055	1827964	2013514	1856860	1857116	1858105	1856322
Prevotella_corporis	2934921	2956157	23723182	112838890	2953432	2974379	3071989	2942535
Roseburia_hominis	3463278	3502173	8111127	84918943	3463274	3493284	3480167	3463314
Saccharomyces_cerevisiae	10238371	10578654	11659907	14934454	11663341	11650323	9255744	10666806
Salmonella_enterica	107405	108662	567828	567828	1150832	1150832	320704	464511
Veillonella_rogosae	2158042	2224054	90295409	146380128	2159697	2211845	2239913	2162564
