## Supplementary material for "Fast and haplotype-aware assembly of high-fidelity reads based on MSR sketching: the Alice assembler": in the supplementary data set: Total_length.tsv

Assemblies	flye	flye_hs	hifiasm_ctg	hifiasm_utg	metamdbg	metamdbg_hs	alice	myloasm
Akkermansia_muciniphila	2851619	2869625	4419891	22861686	2851607	2878862	2897297	2862439
Bacteroides_fragilis	5172193	5271744	61484856	230838716	5167051	5259565	5737120	5205429
Bifidobacterium_adolescentis	2089649	2123690	4676024	28228598	2089626	2099625	2458706	2148653
Candida_albican	12594811	12629488	13509689	17259645	14682122	14597080	11185380	13400244
Clostridioides_difficile	4209242	4269243	5381091	21541130	4209231	4275252	4311721	4209228
Clostridium_perfringens	-	-	-	-	-	-	-	-
Enterococcus_faecalis	-	-	-	-	-	-	-	-
Escherichia_coli_B1109	2812805	5440246	8237304	31243429	5193230	4708455	5752164	10230996
Escherichia_coli_B3008	6266325	6168430	7141659	27468985	6039098	6352483	4940915	5419298
Escherichia_coli_B766	4955357	5567303	7282165	24960494	9498401	5261310	5138784	4979194
Escherichia_coli_JM109	5293074	5320718	7556504	28467011	5427772	4195154	5274552	3205422
Escherichia_coli_b2207	5818799	4827346	9192199	25896638	6307945	4267354	9858195	5443461
Faecalibacterium_prausnitzii	2913944	2979943	61184977	127980350	2913928	2987956	2940953	2938081
Fusobacterium_nucleatum	2448194	2482187	10820372	63223846	4257961	2464183	2512943	2459988
Lactobacillus_fermentum	1959163	1967179	2674278	11825532	1919417	1925420	1941320	1964682
Methanobrevibacter_smithii	1857070	1857070	1827979	2013529	1873433	1857131	1860886	1856337
Prevotella_corporis	2934921	2956160	23783794	112903314	2953432	2974439	3073146	2942535
Roseburia_hominis	3463278	3503081	8111127	84926971	3463274	3493284	3480167	3463314
Saccharomyces_cerevisiae	10302125	10621747	11745112	15061390	12033877	11881928	9418895	10709949
Salmonella_enterica	107405	109422	568004	568004	1150839	1150839	320808	464750
Veillonella_rogosae	2158042	2224054	90374077	146467474	2159697	2211845	2240268	2162755
not_aligned	17073	13668	-	-	4201	4040	-	27484
