## Supplementary material for "Fast and haplotype-aware assembly of high-fidelity reads based on MSR sketching: the Alice assembler": in the supplementary data set: Total_length_(ge_10000_bp).tsv

Assemblies	flye	flye_hs	hifiasm_ctg	hifiasm_utg	metamdbg	metamdbg_hs	alice	myloasm
Akkermansia_muciniphila	2851619	2833619	3803037	17762421	2851607	2823607	2888753	2862439
Bacteroides_fragilis	5145952	5064317	54724491	221436915	5167051	5040837	5708845	5205429
Bifidobacterium_adolescentis	2089649	2057647	3997273	22296254	2089626	2079621	2399532	2148653
Candida_albican	12487944	12507385	13492100	17183866	14562991	14457641	11157440	13390419
Clostridioides_difficile	4209242	4133242	4756879	18124659	4209231	4135220	4311721	4209228
Clostridium_perfringens	-	-	-	-	-	-	-	-
Enterococcus_faecalis	-	-	-	-	-	-	-	-
Escherichia_coli_B1109	2478248	4147105	7295157	29327522	5171314	3710934	5692382	10230996
Escherichia_coli_B3008	6065478	5449111	6646880	25249229	6032846	5697500	4923752	5419298
Escherichia_coli_B766	4923848	5001435	6755829	21934363	9498401	4747411	5138784	4973834
Escherichia_coli_JM109	4984658	3968934	6793651	27183376	5394967	3223813	5183461	3205422
Escherichia_coli_b2207	5702012	3640438	8474675	25069171	6307945	3316867	9689950	5443461
Faecalibacterium_prausnitzii	2913944	2839940	42100382	89497152	2913928	2857926	2940953	2932359
Fusobacterium_nucleatum	2448194	2416182	7142863	45570048	4257961	2430191	2512943	2459988
Lactobacillus_fermentum	1959163	1951167	2383652	10192893	1919417	1913417	1941320	1964682
Methanobrevibacter_smithii	1857070	1857070	1827979	2008080	1873433	1857131	1860886	1856337
Prevotella_corporis	2926706	2906539	20806952	110668713	2953432	2869620	3044928	2942535
Roseburia_hominis	3463278	3419269	5644915	65102022	3463274	3431273	3480167	3463314
Saccharomyces_cerevisiae	10133989	10414323	11732953	15009383	11876502	11676504	9385617	10709949
Salmonella_enterica	80432	80431	568004	568004	844449	844449	311995	444160
Veillonella_rogosae	2158042	2114039	87981640	143577288	2157275	2117814	2221570	2158058
