## Supplementary material for "Fast and haplotype-aware assembly of high-fidelity reads based on MSR sketching: the Alice assembler": in the supplementary data set: Total_length_(ge_50000_bp).tsv

Assemblies	flye	flye_hs	hifiasm_ctg	hifiasm_utg	metamdbg	metamdbg_hs	alice	myloasm
Akkermansia_muciniphila	2851619	2833619	2816608	472495	2851607	2737607	2851829	2851631
Bacteroides_fragilis	5145952	4756334	3196786	107269	5167051	4759019	5139742	5167344
Bifidobacterium_adolescentis	2089649	2057647	2329686	53249	2089626	2079621	2270219	2089659
Candida_albican	7749749	9536823	11538076	13858261	12544909	12578993	1883305	12276699
Clostridioides_difficile	4209242	4059242	4226965	2649949	4209231	4023220	4208514	4209228
Clostridium_perfringens	-	-	-	-	-	-	-	-
Enterococcus_faecalis	-	-	-	-	-	-	-	-
Escherichia_coli_B1109	1298870	977692	3933194	1949746	5110430	842812	5083471	10230996
Escherichia_coli_B3008	4941586	1970126	4667210	2993079	6032846	3005818	4748281	5419298
Escherichia_coli_B766	4913369	1832105	4854430	3291070	9472872	1815357	4964208	4960379
Escherichia_coli_JM109	3624404	565838	3783923	2663635	5299924	766138	4536129	3205422
Escherichia_coli_b2207	5278584	683835	4435550	6144034	6232473	620464	5400441	5443461
Faecalibacterium_prausnitzii	2913944	2597940	258037	54328	2913928	2710000	2919500	2913980
Fusobacterium_nucleatum	2448194	2322000	2008327	0	4257961	2336058	2454082	2448216
Lactobacillus_fermentum	1959163	1951167	1975803	865533	1919417	1913417	1910802	1905343
Methanobrevibacter_smithii	1857070	1857070	1827979	1856329	1873433	1857131	1838969	1856337
Prevotella_corporis	2926706	2756356	2155545	54268	2925648	2729437	2928423	2926748
Roseburia_hominis	3463278	3346000	3430362	0	3463274	3395273	3468557	3463314
Saccharomyces_cerevisiae	4829346	7419080	8858254	10900331	10116869	10156411	1147329	9753697
Salmonella_enterica	0	0	111927	111927	0	0	0	0
Veillonella_rogosae	2158042	1948039	76956	76956	2157275	1865814	2157930	2158058
